# SomaMutDB 2.0: A comprehensive database for exploring somatic mutations and their functional impact in normal human tissues

**DOI:** 10.1101/2025.09.14.676124

**Authors:** Anthony Shea, Shixiang Sun, Justin Kennedy, Lei Zhang, Jan Vijg, Xiao Dong

## Abstract

Recent advances in ultra-accurate sequencing technologies have revealed that somatic mutations accumulate across the human lifespan and may contribute to both normal aging and disease. These mutations are highly diverse, often non-recurrent, and functionally heterogeneous, which makes their biological impact difficult to evaluate systematically. Although many studies have profiled somatic mutations in individual tissues or limited cohorts, a centralized and scalable platform that integrates discoveries and supports functional interpretation has been lacking. To address this gap, we present SomaMutDB 2.0 (https://somamutdb.org/SomaMutDB/), a substantially expanded database that catalogs 8.9 million mutations (8.57 million SNVs and 0.29 million INDELs) from 10,852 samples of 607 human subjects across 47 studies. Beyond expanded data coverage, SomaMutDB 2.0 introduces a comprehensive functional annotation framework that applies 22 predictive models, encompassing coding, regulatory, expression-based, and ensemble predictors, to systematically assess mutational impact. Users can browse pre-annotated variants through an interactive interface or upload their own variants for real-time analysis, with results contextualized against all mutations from normal, non-diseased tissues in the database. Together, these advances establish SomaMutDB 2.0 as the most comprehensive resource currently available for characterizing somatic mosaicism and functional interpretation in human health and aging.

**Graphical Abstract:** SomaMutDB 2.0 provides an expanded catalog of 8.9 million somatic mutations across 30 tissues, along with pipelines for mutational signature analysis and 22-tool functional annotation that enable user-submitted variant interpretation.
