## Supplementary Tables for "SomaMutDB 2.0: A comprehensive database for exploring somatic mutations and their functional impact in normal human tissues"

### Sheet: Table S1
Table S1. Model Grouping and Descriptions in SomaMutDB 2.0.
Group	Model*	Description	Set up where	Link
Protein/Sequence Impact Models	AlphaMissense	Deep Learning model predicting missense variant pathogenicity using protein structure and evolutionary information	Ensemble VEP	https://github.com/google-deepmind/alphamissense
	DEOGEN2	Machine learning method combining sequence conservation, structural features, and functional annotations	Ensemble VEP	https://babylone.3bio.ulb.ac.be/MutaFrame/
	Eigen (coding)	Unsupervised spectral approach using conservation, allele frequencies, and functional annotations	Ensemble VEP	https://www.columbia.edu/~ii2135/eigen.html
	MPC	Ensemble method comprised of the authors method “Missense badness”, PolyPhen-2, and Constraint scores	Ensemble VEP	https://doi.org/10.1101/148353
	M-CAP	Pathogenicity score derived from SIFT, PolyPhen-2, and CADD, optimized for rare mendelian disease variants	Ensemble VEP	http://bejerano.stanford.edu/mcap/
	PrimateAI	Deep residual neural network trained on primate variant data to predict pathogenic missense mutations	Ensemble VEP	https://github.com/Illumina/PrimateAI
	EVE	Evolutionary model using unsupervised deep generative models of protein sequences	Ensemble VEP	https://evemodel.org/
	FATHMM Coding	Hidden Markov Models predicting coding functional consequences	Local	http://fathmm.biocompute.org.uk/
Regulatory/Non-Coding Impact Models	FATHMM Non-Coding	Hidden Markov Models predicting non-coding functional consequences	Local	http://fathmm.biocompute.org.uk/
	LIST-S2	Interval-Specific training method incorporating local sequence context and evolutionary information	Ensemble VEP	https://list-s2.msl.ubc.ca/
	GenoCanyon	Unsupervised statistical learning model trained on conservation scores, chromatin states, and histone modifications that predicts functional potential of a mutation	Ensemble VEP	https://www.nature.com/articles/srep10576
	FINSURF	Functional Impact predictor for Non-coding Sequences Using Random Forest with regulatory and epigenomic features	Local	https://www.finsurf.bio.ens.psl.eu/
	Eigen PC	Principal component-based extension of Eigen, which incorporates epigenomic signals for genome-wide variant prediction	Ensemble VEP	https://www.columbia.edu/~ii2135/eigen.html
Meta-Predictors (Integrated Scores)	BayesDel AddAF	A deleterious prediction meta-score for single nucleotide variants and INDELs, incorporating maximum allele frequency	Ensemble VEP	https://fenglab.chpc.utah.edu/BayesDel/BayesDel.html
	BayesDel NoAF	A deleterious prediction meta-score for single nucleotide variants and INDELs, excluding maximum allele frequency	Ensemble VEP	https://fenglab.chpc.utah.edu/BayesDel/BayesDel.html
	MutationTaster	Bayesian Classifier predicting disease-causing variants using evolutionary conservation and splice site predictions	…	http://www.mutationtaster.org/
	MetaLR	Ensemble method using Logistic Regression to combine predictions from multiple deleteriousness scores	Ensemble VEP	https://www.dbnsfp.org/
	MetaRNN	Ensemble method using a Recurrent Neural Network to combine predictions from multiple deleteriousness scores	Ensemble VEP	https://www.dbnsfp.org/
	MetaSVM	Ensemble method using a Support Vector Machine to combine predictions from multiple deleteriousness scores	Ensemble VEP	https://www.dbnsfp.org/
	CADD	Combined Annotation Dependent Depletion integrating diverse genomic annotations into a deleteriousness score	local	https://cadd.gs.washington.edu/
	DANN	Deep learning model using the same features as CADD but with a deep neural network architecture	Ensemble VEP	https://cbcl.ics.uci.edu/public_data/DANN/
	MVP	Missense Variant Effect predictor using a deep residual network and evolutionary sequence profiles	Ensemble VEP	https://figshare.com/articles/dataset/Predicting_pathogenicity_of_ missense_variants_by_deep_learning/13204118?file=25422308
	CanDrA	Cancer Driver Annotation tool distinguishing driver mutations from passenger mutations in cancer contexts	Local	http://bioinformatics.mdanderson.org/main/CanDrA
	REVEL	Random forest ensemble method combining MutPred, FATHMM, VEST, PolyPhen, SIFT, PROVEAN, and MutationAssessor	Ensemble VEP	https://sites.google.com/site/revelgenomics/
Gene Expression Predictors	ExPecto	Deep learning-based tool that predicts the tissue-specific effects of mutations on gene expression	Local	https://github.com/FunctionLab/ExPecto
*Some models are counted as a single entry in the reported total of 22, for example, FATHMM Coding and Noncoding.

### Sheet: Table S2
Table S2. Summary of somatic mutations in SomaMutDB 2.0 (as of 15 September 2025).
Tissue	# SNV	# INDEL	Paper Name	Data Link
Adipocytes	29903	1615	Whole genome DNA sequencing provides an atlas of somatic mutagenesis in healthy human cells and identifies a tumor-prone cell type	Please contact the author (maria.eriksson.2@ki.se)
			The mutational landscape of human somatic and germline cells	EGAD00001006641
Adrenal Gland	9278	199	The mutational landscape of human somatic and germline cells	EGAD00001006641
Bladder	200139	5867	Macroscopic somatic clonal expansion in morphologically normal human urothelium	HRA000137
			Extensive heterogeneity in somatic mutation and selection in the human bladder	EGAD00001006113 EGAD00001006114 EGAD00001006115 EGAD00001006116 EGAD00001006117
			Somatic mutation landscapes at single-molecule resolution	EGAD00001006459 EGAD00001007028 EGAD00001006595
			The mutational landscape of human somatic and germline cells	EGAD00001006641
Blood	1452867	44248	Population dynamics of normal human blood inferred from somatic mutations	EGAD00001004086
			Accurate SNV detection in single cells by transposon-based whole-genome amplification of complementary strands	PRJNA533595
			Mutation accumulation and developmental lineages in normal and Down syndrome human fetal haematopoiesis	EGAS00001003982 EGAS00001002886
			Somatic mutation landscapes at single-molecule resolution	EGAD00001006459 EGAD00001007028 EGAD00001006595
			Single-cell whole-genome sequencing reveals the functional landscape of somatic mutations in B lymphocytes across the human lifespan	phs001808.v1.p1
			Clonal dynamics of haematopoiesis across the human lifespan	EGAD00001007851
			Antiviral treatment causes a unique mutational signature in cancers of transplantation recipients	EGAS00001004926
			Diverse mutational landscapes in human lymphocytes	EGAD00001008107
			Comprehensive single-cell genome analysis at nucleotide resolution using the PTA Analysis Toolbox	EGAS00001007288
			Scrutiny of genome-wide somatic mutation profiles in centenarians identifies the key genomic regions for human longevity	HRA002853
Bone Marrow	1529792	45833	Population dynamics of normal human blood inferred from somatic mutations	EGAD00001004086
			Mutation accumulation and developmental lineages in normal and Down syndrome human fetal haematopoiesis	EGAS00001003982 EGAS00001002886
			Somatic mutation landscapes at single-molecule resolution	EGAD00001006459 EGAD00001007028 EGAD00001006595
			Clonal dynamics of haematopoiesis across the human lifespan	EGAD00001007851
			Antiviral treatment causes a unique mutational signature in cancers of transplantation recipients	EGAS00001004926
			Diverse mutational landscapes in human lymphocytes	EGAD00001008107
			Comprehensive single-cell genome analysis at nucleotide resolution using the PTA Analysis Toolbox	EGAS00001007288
Brain	110822	1886	Different mutational rates and mechanisms in human cells at pregastrulation and neurogenesis	2330
			Aging and neurodegeneration are associated with increased mutations in single human neurons	phs001485.v2.p1
			Accurate SNV detection in single cells by transposon-based whole-genome amplification of complementary strands	PRJNA533595
			Analysis of somatic mutations in 131 human brains reveals aging-associated hypermutability	2424
Breast	85808	5298	Single-cell analysis of somatic mutation burden in mammary epithelial cells of pathogenic BRCA1/2 mutation carriers	phs002411.v1.p1
			Evolutionary histories of breast cancer and related clones	EGAS00001006282
Colon	1474413	62749	Tissue-specific mutation accumulation in human adult stem cells during life	EGAS00001001682 EGAS00001000881
			Somatic inflammatory gene mutations in human ulcerative colitis epithelium	JGAD000284
			Somatic evolution in non-neoplastic IBD-affected colon	EGAD00001006061 EGAD00001004192 EGAD00001004193
			Somatic mutation landscapes at single-molecule resolution	EGAD00001006459 EGAD00001007028 EGAD00001006595
			A body map of somatic mutagenesis in morphologically normal human tissues	EGAD00001007859 HRA000356
			The mutational landscape of human somatic and germline cells	EGAD00001006641
			Common anti-cancer therapies induce somatic mutations in stem cells of healthy tissue	EGAS00001006042
Embryonic Stem Cell	7768	665	Low rates of mutation in clinical grade human pluripotent stem cells under different culture conditions	EGAS00001001561
Endometrium	NA	23584	The mutational landscape of normal human endometrial epithelium	EGAS00001002471
Esophagus	30070	597	A body map of somatic mutagenesis in morphologically normal human tissues	EGAD00001007859 HRA000356
			The mutational landscape of human somatic and germline cells	EGAD00001006641
Fibroblast	10499	1565	UV-exposure, endogenous DNA damage, and DNA replication errors shape the spectra of genome changes in human skin	phs001182.v2.p1
			Maintenance of genome sequence integrity in long- and short-lived rodent species	phs002610.v1.p1
			Accurate identification of single nucleotide variants in whole genome amplified single cells	SRP067062
			Single molecule, quantitative detection of low-abundance somatic mutations by high- throughput sequencing	PRJNA758911
Heart	2406	NA	Somatic mutations in single human cardiomyocytes reveal age-associated DNA damage and widespread oxidative genotoxicity	phs002284.v1.p1
			The mutational landscape of human somatic and germline cells	EGAD00001006641
iPSC	1724105	49035	Mutational History of a Human Cell Lineage from Somatic to Induced Pluripotent Stem Cells	EGAS00001000492
			iPSCs and fibroblast subclones from the same fibroblast population contain comparable levels of sequence variations	phs001277.v1.p1
			Substantial somatic genomic variation and selection for BCOR mutations in human induced pluripotent stem cells	ERP006946 ERP017015 EGAS00001000592 EGAD00001007029
Kidney	43896	4427	Whole genome DNA sequencing provides an atlas of somatic mutagenesis in healthy human cells and identifies a tumor-prone cell type	Please contact the author (maria.eriksson.2@ki.se)
			The mutational landscape of human somatic and germline cells	EGAD00001006641
Liver	367882	16833	Tissue-specific mutation accumulation in human adult stem cells during life	EGAS00001001682
			Somatic mutations and clonal dynamics in healthy and cirrhotic human liver	EGAD00001004578
			A body map of somatic mutagenesis in morphologically normal human tissues	EGAD00001007859 HRA000356
			The mutational landscape of human somatic and germline cells	EGAD00001006641
			Precancerous liver diseases do not cause increased mutagenesis in liver stem cells	EGAS00001002983 EGAS00001005384
			Single-cell analysis reveals different age-related somatic mutation profiles between stem and differentiated cells in human liver	phs001956.v1.p1
			Single molecule, quantitative detection of low-abundance somatic mutations by high- throughput sequencing	PRJNA758911
			Common anti-cancer therapies induce somatic mutations in stem cells of healthy tissue	EGAS00001006042
Lung	367132	14597	Tobacco smoking and somatic mutations in human bronchial epithelium	EGAD00001005193
			A body map of somatic mutagenesis in morphologically normal human tissues	EGAD00001007859 HRA000356
			The mutational landscape of human somatic and germline cells	EGAD00001006641
			Single-cell analysis of somatic mutations in human bronchial epithelial cells in relation to aging and smoking	phs002758.v1.p1
Pancreas	12986	191	A body map of somatic mutagenesis in morphologically normal human tissues	EGAD00001007859 HRA000356
			The mutational landscape of human somatic and germline cells	EGAD00001006641
Placenta	22017	2464	Inherent mosaicism and extensive mutation of human placentas	EGAD00001006337
Prostate	21052	538	Analysis of the genetic phylogeny of multifocal prostate cancer identifies multiple independent clonal expansions in neoplastic and morphologically normal prostate tissue	EGAD00001000689
			The mutational landscape of human somatic and germline cells	EGAD00001006641
Rectum	7594	11	A body map of somatic mutagenesis in morphologically normal human tissues	EGAD00001007859 HRA000356
Skeletal Muscle	25650	1807	Somatic mutagenesis in satellite cells associates with human skeletal muscle aging	Please contact the author (maria.eriksson.2@ki.se)
Skin	111789	1968	UV-exposure, endogenous DNA damage, and DNA replication errors shape the spectra of genome changes in human skin	phs001182.v2.p1
			The genomic landscapes of individual melanocytes from human skin	phs001979.v1.p1
			The mutational landscape of human somatic and germline cells	EGAD00001006641
			Effects of psoriasis and psoralen exposure on the somatic mutation landscape of the skin	EGAD00001011265
Small Intestine	850341	2285	Tissue-specific mutation accumulation in human adult stem cells during life	EGAS00001001682
			Mutation accumulation and developmental lineages in normal and Down syndrome human fetal haematopoiesis	EGAS00001003982 EGAS00001002886
			A body map of somatic mutagenesis in morphologically normal human tissues	EGAD00001007859 HRA000356
			The mutational landscape of human somatic and germline cells	EGAD00001006641
			APOBEC mutagenesis is a common process in normal human small intestine	EGAD00001008764
			Comprehensive single-cell genome analysis at nucleotide resolution using the PTA Analysis Toolbox	EGAS00001007288
Spleen	122746	4371	Diverse mutational landscapes in human lymphocytes	EGAD00001008107
Stomach	23813	407	A body map of somatic mutagenesis in morphologically normal human tissues	EGAD00001007859 HRA000356
			The mutational landscape of human somatic and germline cells	EGAD00001006641
Testicle	25566	831	Accurate SNV detection in single cells by transposon-based whole-genome amplification of complementary strands	PRJNA533595
			Somatic mutation landscapes at single-molecule resolution	EGAD00001006459 EGAD00001007028 EGAD00001006595
			The mutational landscape of human somatic and germline cells	EGAD00001006641
Thyroid	4308	92	The mutational landscape of human somatic and germline cells	EGAD00001006641
Tonsil	15804	683	Diverse mutational landscapes in human lymphocytes	EGAD00001008107
Ureter	24875	90	Macroscopic somatic clonal expansion in morphologically normal human urothelium	HRA000137
			The mutational landscape of human somatic and germline cells	EGAD00001006641
